# Development and evaluation of screwworm, *Cochliomyia hominivorax*, transgenic sexing strains with embryonic gene promoters for a genetic control program

**DOI:** 10.1101/2025.05.01.651745

**Authors:** Alex P. Arp, Aidamalia Vargas Lowman, Carolina Concha, Ying Yan, Andrea Martínez, Gladys Quintero, Mario Vazquez, Agustin Sagel, Maxwell J. Scott

**Affiliations:** USDA-ARS, Knipling-Bushland US Livestock Insects Research Laboratory, Kerrville, TX, 78216; USDA-ARS, Screwworm Research Laboratory, Pacora, Panama; Panama-United States Commision for the Eradication and Prevention of Screwworm (COPEG), Pacora, Panama; Justus-Liebig-University Giessen, Institute for Insect Biotechnology, Department of Insect Biotechnology in Plant Protection, Winchesterstraße 2, 35394 Gießen, Germany; Escuela de Biotecnología. Facultad de Ciencias de la Salud, Universidad Latina de Panamá, Panama City, Panama; Department of Entomology and Plant Pathology, North Carolina State University, Raleigh, NC, 27695, USA; Department of Genetics and Molecular Biology, University of Panama, Panama City, Panama. Member of SNI-SENACYT Panama

**Keywords:** sexing strain, sterile insect technique, genetic biocontrol, New World screwworm

## Abstract

The New World screwworm, *Cochliomyia hominivorax*, was eradicated from North and Central America through the first application of the sterile insect technique. The sterile screwworm adult fly releases were mixed sex, but experience with other flies suggests that releasing only males could be up to five times more effective. Here we describe screwworm transgenic sexing strains (TSSs) with expected embryo lethality developed using the Tetracycline-off (Tet-off) system with the *Lucilia cuprina nullo* (DR6) or *C. macellaria* CG14427 (DR7) gene promoters and a tTA activated effector to promote female lethality. The TSSs expressed tTA highest in 2-3 h embryos and low in larvae and adults. However, most strains showed high expression in pupae. Evaluation on two doxycycline (Dox) regimens found that inclusion of Dox in the last larval feeding rescued females of the subsequent generation, likely by maternal Dox transfer to embryos. All TSSs produced only males on a reduced Dox feeding regimen but the female lethal period for the DR6 TSS was too late in development to save diet costs. Production parameters were met by all strains in colony, but strains had lower male fly survival than current production strains after removing Dox. In non-competitive mating success trials DR6 strains performed poorly, but DR7 performed equally to production strain males. However, males from all TSSs faired poorly in mating competition tests against production males. Our study highlights the importance of tightly-regulated gene promoters and suitable antibotics feeding schemes for the development and evaluation of TSSs based on Tet-off system.
