## Supplemental Table 2 for "Development and evaluation of screwworm, *Cochliomyia hominivorax*, transgenic sexing strains with embryonic gene promoters for a genetic control program"

### Sheet: Sheet1
72hr larva mass									Individual pupa mass									# pupae									# males									Oviposition									Male Mass
DR6#2 x EF1#16		Df	Sum Sq	Mean Sq	F-value	Pr(>F)			DR6#2 x EF1#16		Df	Sum Sq	Mean Sq	F-value	Pr(>F)			DR6#2 x EF1#16		Df	Sum Sq	Mean Sq	F-value	Pr(>F)			DR6#2 x EF1#16		Df	Sum Sq	Mean Sq	F-value	Pr(>F)			DR6#2 x EF1#16		Df	Sum Sq	Mean Sq	F-value	Pr(>F)				t	df	p-value
	Regimen	1	1008	1008	40.792	1.99e-06	***			Regimen	1	0.0005379	0.0005379	22.849	3.76e-05	***			Regimen	1	19045	19045	0.306	0.58399			Regimen	1	32658	32658	1.423	0.243					Regimen	1	0.0394	0.03942	1.423	0.246			DR6#2 x EF1#16	-0.22807	15.818	0.8225
	Dox	1	35.5	35.5	1.438	0.243				Dox	1	3.7e-06	3.7e-06	0.159	0.6929				Dox	1	514567	514567	8.268	0.00712	**		Dox	1	16477	16477	0.718	0.404					Dox	1	0.0245	0.02446	0.883	0.358
	Regimen:Dox	1	41.7	41.7	1.689	0.207				Regimen:Dox	1	0.0001736	0.0001736	7.374	0.0106	*			Regimen:Dox	1	769007	769007	12.356	0.00134	**		Regimen:Dox	1	28559	28559	1.244	0.274					Regimen:Dox	1	0.007	0.00703	0.254	0.62				t	df	p-value
	Residuals	22	543.6	24.7						Residuals	32	0.0007534	2.35e-05						Residuals	32	1991618	62238					Residuals	28	642630	22951							Residuals	21	0.5817	0.0277					DR6#5 x EF1#16	-0.3816	15.66	0.7079
		diff	lwr	upr	p adj						diff	lwr	upr	p adj						diff	lwr	upr	p adj						diff	lwr	upr	p adj						diff	lwr	upr	p adj					t	df	p-value
	Dox+:Full-Dox-:Full	4.02778	-2.47938	10.5349	0.338208					Dox+:Full-Dox-:Full	3.75	-1.61684	9.11684	0.251075					Reduced:Dox--Full:Dox-	-261.25	-599.21	76.7098	0.176633					Reduced:Dox--Full:Dox-	4.7848	-234.026	243.595	0.99994					Reduced:Dox--Full:Dox-	0.123625	-0.160463	0.407713	0.62574				DR7#19 x EF1#19	-1.3325	17.099	0.2002
	Dox-:Reduced-Dox-:Full	16.2361	7.94107	24.5311	0.0001022					Dox-:Reduced-Dox-:Full	12.8583	6.28532	19.4313	4.73e-05					Full:Dox+-Full:Dox-	32.4167	-243.526	308.36	0.988629					Full:Dox+-Full:Dox-	10.887	-157.977	179.751	0.998015					Full:Dox+-Full:Dox-	0.0857083	-0.139713	0.31113	0.716943
	Dox+:Reduced-Dox-:Full	14.7736	6.47858	23.0686	0.0003275					Dox+:Reduced-Dox-:Full	7.29167	0.718654	13.8647	0.0250646					Reduced:Dox+-Full:Dox-	391.25	53.2902	729.21	0.0182148					Reduced:Dox+-Full:Dox-	153.655	-85.1552	392.466	0.314775					Reduced:Dox+-Full:Dox-	0.137375	-0.146713	0.421463	0.544201					t	df	p-value
	Dox-:Reduced-Dox+:Full	12.2083	3.9133	20.5034	0.0025539					Dox-:Reduced-Dox+:Full	9.10833	2.53532	15.6813	0.0036911					Full:Dox+-Reduced:Dox-	293.667	-44.2931	631.626	0.106972					Full:Dox+-Reduced:Dox-	6.10219	-232.708	244.913	0.999875					Full:Dox+-Reduced:Dox-	-0.0379167	-0.316694	0.240861	0.98094				DR7#A6 x EF1#16	-2.7497	15.967	0.01426
	Dox+:Reduced-Dox+:Full	10.7458	2.4508	19.0409	0.0080806					Dox+:Reduced-Dox+:Full	3.54167	-3.03135	10.1147	0.472793					Reduced:Dox+-Reduced:Dox-	652.5	262.258	1042.74	0.0004307					Reduced:Dox+-Reduced:Dox-	148.87	-143.611	441.352	0.51601					Reduced:Dox+-Reduced:Dox-	0.01375	-0.314287	0.341787	0.99941
	Dox+:Reduced-Dox-:Reduced	-1.4625	-11.2232	8.29824	0.97514					Dox+:Reduced-Dox-:Reduced	-5.56667	-13.1565	2.02319	0.213942					Reduced:Dox+-Full:Dox+	358.833	20.8736	696.793	0.0340406					Reduced:Dox+-Full:Dox+	142.768	-96.0422	381.579	0.377607					Reduced:Dox+-Full:Dox+	0.0516667	-0.227111	0.330444	0.954188
DR6#5 x EF1#16		Df	Sum Sq	Mean Sq	F-value	Pr(>F)			DR6#5 x EF1#16		Df	Sum Sq	Mean Sq	F-value	Pr(>F)			DR6#5 x EF1#16		Df	Sum Sq	Mean Sq	F-value	Pr(>F)			DR6#5 x EF1#16		Df	Sum Sq	Mean Sq	F-value	Pr(>F)			DR6#5 x EF1#16		Df	Sum Sq	Mean Sq	F-value	Pr(>F)
	Treatment	1	1008	1008	40.792	1.99e-06	***			Regimen	1	0.0003049	0.0003049	7.2	0.0114	*			Regimen	1	281625	281625	2.589	0.11742				Regimen	1	180062	180062	4.272	0.0481	*			Regimen	1	1.0265	1.0265	135.554	7.09e-11	***
	Type	1	35.5	35.5	1.438	0.243				Dox	1	4e-07	3.7e-07	0.009	0.9259				Dox	1	1280669	1280669	11.774	0.00168	**			Dox	1	178697	178697	4.24	0.0489	*			Dox	1	0.0756	0.0756	9.983	0.00454	**
	Treatment:Type	1	41.7	41.7	1.689	0.207				Regimen:Dox	1	6.36e-05	6.362e-05	1.502	0.2292				Regimen:Dox	1	169265	169265	1.556	0.22128				Regimen:Dox	1	1230	1230	0.029	0.8656				Regimen:Dox	1	0.0003	0.0003	0.037	0.84839
	Residuals	22	543.6	24.7						Residuals	32	0.001355	4.234e-05						Residuals	32	3480663	108771						Residuals	28	1180105	42147						Residuals	22	0.1666	0.0076
		diff	lwr	upr	p adj						diff	lwr	upr	p adj						diff	lwr	upr	p adj						diff	lwr	upr	p adj						diff	lwr	upr	p adj
	Dox+:Full-Dox-:Full	1.08125	-6.23685	8.39935	0.976609					Dox+:Full-Dox-:Full	2.08333	-5.11412	9.28079	0.861038					Reduced:Dox--Full:Dox-	42.1667	-404.613	488.946	0.994017					Reduced:Dox--Full:Dox-	158.92	-164.699	482.538	0.545651					Reduced:Dox--Full:Dox-	0.423361	0.278151	0.568571	3e-07
	Dox-:Reduced-Dox-:Full	10.1133	2.20889	18.0178	0.0086742					Dox-:Reduced-Dox-:Full	8.99333	0.178288	17.8084	0.0441598					Full:Dox+-Full:Dox-	280.25	-84.5437	645.044	0.180857					Full:Dox+-Full:Dox-	142.298	-86.5343	371.131	0.343695					Full:Dox+-Full:Dox-	0.103444	-0.0104676	0.217357	0.0840668
	Dox+:Reduced-Dox-:Full	10.8583	2.95389	18.7628	0.0046376					Dox+:Reduced-Dox-:Full	5.43667	-3.37838	14.2517	0.355177					Reduced:Dox+-Full:Dox-	613.333	166.554	1060.11	0.0040543					Reduced:Dox+-Full:Dox-	329.848	6.23027	653.467	0.0445097					Reduced:Dox+-Full:Dox-	0.541111	0.395901	0.686321	0
	Dox-:Reduced-Dox+:Full	9.03208	1.12764	16.9365	0.0209403					Dox-:Reduced-Dox+:Full	6.91	-1.90504	15.725	0.16731					Full:Dox+-Reduced:Dox-	238.083	-208.696	684.863	0.482314					Full:Dox+-Reduced:Dox-	-16.6212	-340.239	306.997	0.998992					Full:Dox+-Reduced:Dox-	-0.319917	-0.465127	-0.174707	2.08e-05
	Dox+:Reduced-Dox+:Full	9.77708	1.87264	17.6815	0.0114546					Dox+:Reduced-Dox+:Full	3.35333	-5.46171	12.1684	0.732914					Reduced:Dox+-Reduced:Dox-	571.167	55.2704	1087.06	0.0254264					Reduced:Dox+-Reduced:Dox-	170.929	-225.421	567.279	0.645692					Reduced:Dox+-Reduced:Dox-	0.11775	-0.053118	0.288618	0.251359
	Dox+:Reduced-Dox-:Reduced	0.745	-7.70521	9.19521	0.994804					Dox+:Reduced-Dox-:Reduced	-3.55667	-13.7354	6.62207	0.780048					Reduced:Dox+-Full:Dox+	333.083	-113.696	779.863	0.201987					Reduced:Dox+-Full:Dox+	187.55	-136.068	511.168	0.404569					Reduced:Dox+-Full:Dox+	0.437667	0.292457	0.582877	2e-07
DR7#19 x EF1#19		Df	Sum Sq	Mean Sq	F-value	Pr(>F)			DR7#19 x EF1#19		Df	Sum Sq	Mean Sq	F-value	Pr(>F)			DR7#19 x EF1#19		Df	Sum Sq	Mean Sq	F-value	Pr(>F)			DR7#19 x EF1#19		Df	Sum Sq	Mean Sq	F-value	Pr(>F)			DR7#19 x EF1#19		Df	Sum Sq	Mean Sq	F-value	Pr(>F)
	Regimen	1	376.7	376.7	13.358	0.000814	***			Regimen	1	6.8e-06	6.8e-06	0.242	0.6247				Regimen	1	30225	30225	0.359	0.552				Regimen	1	1156	1156	0.057	0.8123				Regimen	1	0.4527	0.4527	24.025	1.8e-05	***
	Dox	1	16.8	16.8	0.595	0.445371				Dox	1	6.1e-06	6.15e-06	0.219	0.6419				Dox	1	2272666	2272666	27.004	4.12e-06	***			Dox	1	162661	162661	8.033	0.0071	**			Dox	1	0.0006	0.0006	0.032	0.858
	Regimen:Dox	1	1.7	1.7	0.061	0.806915				Regimen:Dox	1	0.000149	0.000149	5.309	0.0256	*			Regimen:Dox	1	79952	79952	0.95	0.335				Regimen:Dox	1	24590	24590	1.214	0.2769				Regimen:Dox	1	0.0047	0.0047	0.249	0.62
	Residuals	36	1015.1	28.2						Residuals	48	0.0013469	2.806e-05						Residuals	48	4039752	84161						Residuals	41	830250	20250						Residuals	38	0.716	0.0188
		diff	lwr	upr	p adj						diff	lwr	upr	p adj						diff	lwr	upr	p adj						diff	lwr	upr	p adj						diff	lwr	upr	p adj
	Dox+:Full-Dox-:Full	-1.63333	-7.47196	4.20529	0.874603					Reduced:Dox--Full:Dox-	0.00288361	-0.00310691	0.00887414	0.579248					Reduced:Dox--Full:Dox-	-137.194	-465.265	190.876	0.683407					Reduced:Dox--Full:Dox-	-32.6863	-199.501	134.129	0.952645					Reduced:Dox--Full:Dox-	0.253233	0.0751005	0.431366	0.002604
	Dox-:Reduced-Dox-:Full	5.84187	-0.685908	12.3697	0.0931763					Full:Dox+-Full:Dox-	0.00294444	-0.00175491	0.0076438	0.351803					Full:Dox+-Full:Dox-	365.833	108.473	623.193	0.0023528					Full:Dox+-Full:Dox-	87.3242	-51.809	226.457	0.34679					Full:Dox+-Full:Dox-	0.021	-0.113656	0.155656	0.974898
	Dox+:Reduced-Dox-:Full	5.0525	-1.47528	11.5803	0.177498					Reduced:Dox+-Full:Dox-	-0.00150639	-0.00749691	0.00448414	0.908161					Reduced:Dox+-Full:Dox-	398.556	70.4846	726.626	0.0115083					Reduced:Dox+-Full:Dox-	153.962	-20.4511	328.374	0.100457					Reduced:Dox+-Full:Dox-	0.2274	0.0492671	0.405533	0.0076875
	Dox-:Reduced-Dox+:Full	7.47521	0.947425	14.003	0.0195252					Full:Dox+-Reduced:Dox-	6.08333e-05	-0.00592969	0.00605136	0.999993					Full:Dox+-Reduced:Dox-	503.028	174.957	831.099	0.0009423					Full:Dox+-Reduced:Dox-	120.01	-46.8044	286.825	0.233112					Full:Dox+-Reduced:Dox-	-0.232233	-0.410366	-0.0541005	0.0063058
	Dox+:Reduced-Dox+:Full	6.68583	0.15805	13.2136	0.0430018					Reduced:Dox+-Reduced:Dox-	-0.00439	-0.011439	0.00265903	0.357127					Reduced:Dox+-Reduced:Dox-	535.75	149.71	921.79	0.0030775					Reduced:Dox+-Reduced:Dox-	186.648	-10.5549	383.851	0.0693618					Reduced:Dox+-Reduced:Dox-	-0.0258333	-0.238743	0.187076	0.987847
	Dox+:Reduced-Dox-:Reduced	-0.789375	-7.9402	6.36145	0.990704					Reduced:Dox+-Full:Dox+	-0.00445083	-0.0104414	0.00153969	0.210779					Reduced:Dox+-Full:Dox+	32.7222	-295.349	360.793	0.993366					Reduced:Dox+-Full:Dox+	66.6374	-107.775	241.05	0.737014					Reduced:Dox+-Full:Dox+	0.2064	0.0282671	0.384533	0.0176898
DR7#A6 x EF1#16		Df	Sum Sq	Mean Sq	F-value	Pr(>F)			DR7#A6 x EF1#16		Df	Sum Sq	Mean Sq	F-value	Pr(>F)			DR7#A6 x EF1#16		Df	Sum Sq	Mean Sq	F-value	Pr(>F)			DR7#A6 x EF1#16		Df	Sum Sq	Mean Sq	F-value	Pr(>F)			DR7#A6 x EF1#16		Df	Sum Sq	Mean Sq	F-value	Pr(>F)
	Regimen	1	17.1	17.11	0.873	0.3577				Regimen	1	0.0002691	0.0002691	11.49	0.001711	**			Regimen	1	2720	2720	0.03	0.8642				Regimen	1	5263	5263	0.168	0.6841				Regimen	1	1.1215	1.1215	29.59	5.53e-06	***
	Dox	1	75	74.98	3.824	0.0599	.			Dox	1	0	0	0	0.998706				Dox	1	2691016	2691016	29.375	4.14e-06	***			Dox	1	144066	144066	4.605	0.0387	*			Dox	1	0.0425	0.0425	1.121	0.298
	Regimen:Dox	1	50.8	50.81	2.591	0.1179				Regimen:Dox	1	0.0003263	0.0003263	13.93	0.000654	***			Regimen:Dox	1	428415	428415	4.677	0.0373	*			Regimen:Dox	1	39009	39009	1.247	0.2715				Regimen:Dox	1	0.0117	0.0117	0.307	0.583
	Residuals	30	588.3	19.61						Residuals	36	0.0008434	2.34e-05						Residuals	36	3297926	91609						Residuals	36	1126256	31285						Residuals	32	1.2128	0.0379
		diff	lwr	upr	p adj						diff	lwr	upr	p adj						diff	lwr	upr	p adj						diff	lwr	upr	p adj						diff	lwr	upr	p adj
	Dox+:Full-Dox-:Full	0.665	-5.01103	6.34103	0.988585					Reduced:Dox--Full:Dox-	0.011125	0.00517505	0.0170749	7.69e-05					Reduced:Dox--Full:Dox-	-194.417	-566.484	177.651	0.503136					Reduced:Dox--Full:Dox-	-40.33	-257.76	177.1	0.958646					Reduced:Dox--Full:Dox-	-0.33625	-0.599983	-0.0725167	0.0081496
	Dox-:Reduced-Dox-:Full	-1.02783	-6.87855	4.82289	0.963439					Full:Dox+-Full:Dox-	0.00466667	-0.000655128	0.00998846	0.103102					Full:Dox+-Full:Dox-	349.75	16.9628	682.537	0.036293					Full:Dox+-Full:Dox-	69.0314	-125.444	263.507	0.774919					Full:Dox+-Full:Dox-	0.0941667	-0.121171	0.309504	0.64064
	Dox+:Reduced-Dox-:Full	4.53529	-1.31543	10.386	0.173749					Reduced:Dox+-Full:Dox-	0.00413125	-0.0018187	0.0100812	0.258732					Reduced:Dox+-Full:Dox-	577.833	205.766	949.901	0.000973					Reduced:Dox+-Full:Dox-	156.192	-61.2382	373.622	0.231931					Reduced:Dox+-Full:Dox-	-0.318417	-0.58215	-0.0546834	0.0130206
	Dox-:Reduced-Dox+:Full	-1.69283	-7.54355	4.15789	0.859875					Full:Dox+-Reduced:Dox-	-0.00645833	-0.0124083	-0.000508386	0.0290414					Full:Dox+-Reduced:Dox-	544.167	172.099	916.234	0.0019581					Full:Dox+-Reduced:Dox-	109.361	-108.069	326.791	0.535244					Full:Dox+-Reduced:Dox-	0.430417	0.166683	0.69415	0.0005853
	Dox+:Reduced-Dox+:Full	3.87029	-1.98043	9.72101	0.293757					Reduced:Dox+-Reduced:Dox-	-0.00699375	-0.0135116	-0.000475909	0.031489					Reduced:Dox+-Reduced:Dox-	772.25	364.671	1179.83	6.27e-05					Reduced:Dox+-Reduced:Dox-	196.522	-41.6609	434.705	0.136564					Reduced:Dox+-Reduced:Dox-	0.0178333	-0.2867	0.322366	0.998547
	Dox+:Reduced-Dox-:Reduced	5.56313	-0.457217	11.5835	0.0782345					Reduced:Dox+-Full:Dox+	-0.000535417	-0.00648536	0.00541453	0.994904					Reduced:Dox+-Full:Dox+	228.083	-143.984	600.151	0.363951					Reduced:Dox+-Full:Dox+	87.1605	-130.27	304.591	0.703989					Reduced:Dox+-Full:Dox+	-0.412583	-0.676317	-0.14885	0.0009787
