## Supplemental Table 1 for "Development and evaluation of screwworm, *Cochliomyia hominivorax*, transgenic sexing strains with embryonic gene promoters for a genetic control program"

### Sheet: Table S1
Strain	Dox Regimen	Embryo				24 hr				28 hr				72 hr				Pupa				Male				Female
		W	P			W	P			W	P			W	P			W	P			W	P			W	P
DR6#2 x EF1#16	Full	76.5	0.8172			38.5	0.8945			49	0.4797			29	0.3304			77	0.7987			77	0.7987			143	2.39e-05	*
	Reduced	13	0.4704			20	0.8182			25	0.3095			21	0.6991			36	0.002165	*		12	0.3429			16	0.0211	*
DR6#5 x EF1#16	Full	70.5	0.009082	*		44	0.7962			43	0.8592			56	0.1903			99	0.1277			96	0.1782			144	1.42e-05	*
	Reduced	21.5	0.6279			23	0.4848			28.5	0.1062			21.5	0.6304			34	0.008658	*		11	0.4857			16	0.0211	*
DR7#19 x EF1#19	Full	126	0.001991	*		212	0.1173			158	0.4156			255.5	0.003235	*		268	0.0008429	*		147	0.1607			221	7.12e-06	*
	Reduced	52	0.03792	*		58	0.004662	*		57	0.006993	*		57	0.01003	*		63	0.0003108	*		52	0.00373	*		56	0.001192	*
DR7#A6 x EF1#16	Full	115	0.9338			36	0.7304			33	0.5457			46.5	0.6269			113	0.01727	*		87	0.4095			144	1.83e-05	*
	Reduced	52	0.03792	*		57	0.009972	*		44	0.2268			54.5	0.02077	*		64	0.0001554	*		52	0.03792	*		64	0.0008599	*
